# KDM6A Regulates Immune Response Genes in Multiple Myeloma

**DOI:** 10.1101/2024.02.12.579179

**Authors:** Daphne Dupéré-Richer, Alberto Riva, Sayantan Maji, Benjamin G. Barwick, Heidi Casellas Román, Amin Sobh, Gabrielle Quickstad, Jianping Li, Umasankar De, Crissandra Piper, Marta Kulis, Teresa Ezponda, José Ignacio Martin-Subero, Giovanni Tonon, Weizhou Zhang, Constantine S Mitsiades, Lawrence H Boise, Richard L. Bennett, Jonathan D. Licht

**Author notes:** Corresponding Author: Jonathan D. Licht, MD, The University of Florida Health Cancer Center Cancer/Genetics Complex, 2033 Mowry Road, Suite 145, Gainesville, FL 32610.

## Abstract

The histone H3K27 demethylase KDM6A is a tumor suppressor in multiple cancers, including multiple myeloma (MM). We created isogenic MM cells disrupted for KDM6A and tagged the endogenous protein to facilitate genome wide studies. KDM6A binds genes associated with immune recognition and cytokine signaling. Most importantly, KDM6A binds and activates *NLRC5* and *CIITA* encoding regulators of Major Histocompatibility Complex (MHC) genes. Patient data indicate that NLRC5 and CIITA, are downregulated in MM with low KDM6A expression. Chromatin analysis shows that KDM6A binds poised and active enhancers and KDM6A loss led to decreased H3K27ac at enhancers, increased H3K27me3 levels in body of genes bound by KDM6A and decreased gene expression. Reestablishing histone acetylation with an HDAC3 inhibitor leads to upregulation of MHC expression, offering a strategy to restore immunogenicity of KDM6A deficient tumors. Loss of *Kdm6a* in murine RAS-transformed fibroblasts led to increased growth *in vivo* associated with decreased T cell infiltration.

**Statement of significance:** We show that KDM6A participates in immune recognition of myeloma tumor cells by directly regulating the expression of the master regulators of MHC-I and II, NLRC5 and CIITA. The expression of these regulators can by rescued by the HDAC3 inhibitors in KDM6A-null cell lines.
