## Supplemental table S1 for "KDM6A Regulates Immune Response Genes in Multiple Myeloma"

### Sheet: Mutant allele frequency
	ARP1 Exon6			ARP1 Exon4			KARPAS620 Exon4			AMO Exon4			MM1S Exon4			EJM Exon4
Days post electroporation	Day 1	Day 8		Day 1	Day 8		Day 1	Day 8		Day 1	Day 8		Day 1	Day 8		D1	D8
	33.39% WT	49.8% +1bp		19.76% +1bp	22.57% +1bp		44.75% WT	22.29% -1bp		42.97% WT	17.76% +1bp		51.91% WT	38.34% WT		89.18% WT	88.36% WT
	32.86% +1bp	9.75% -1bp		18.31% -1bp	21.31% -1bp		18.49% -1bp	12.36% WT		11.82% +1bp	14.77% -1bp		18.03% -1bp	27.39% -1bp		3.16% -1bp	4.3% -1bp
	6.2% -1bp	7.5% +2bp		12.08% -5bp	13.18% -5bp		8.35% +1bp	10.41% +1bp		8.52% -1bp	14.52% -5bp		10.98% WT	9.2% +1bp		2.49% wt	4.28% -5bp
	4.22% +2bp	4.94% -2bp		10.89% WT	3.78% -13bp		4.13% -5bp	4.82% -5bp		8.25% -5bp	10.48% WT		9.08% +1bp	6.31% -5bp		2.11% -5bp	3.03% wt
	3.44% -2bp	3.44% -11bp		3.46% -9bp	2.38% +1bp		2.43% -9bp	3.15% -9bp		4.16% -9bp	6.65% -9bps		6.01% -5bp	5.88% -2bp		1.06% -10bp
	2.15% -11bp	2.56% -16bp		2.4% -2bp	2.24% -2bp		1.96% WT	2.39% -14bp		1.88% -12bp	2.48% -13bp		3.97% -2bp	4.06% WT		1.01% +1bp
	1.56% wrong	1.99% -1bp		2.16% +1bp	1.87% WT		1.74% -8bp	2.19% -12bp		1.64% -13bp	2.43% -2bp			3.06% -2bp		0.95% -150bp
	1.62% -16bp	1.46% -13bp		1.55% -3bp	1.77% +1bp		1.71% -12bp	1.82% -9bp		1.49% WT	2.13% -14bp			2.97% -9bp
	1.01% wrong	1.29% WT		1.52% +2bp	1.64% -3bp		1.6% -1bp	1.82% -16bp		1.41% -2bp	1.54% -6bp			2.74% -3bp
	1.01% -13bp	1.23% -3bp		1.47% +1bp	1.62% +2bp		1.5% -4bp	1.76% -2bp		1.02% +1bp	1.31% -5bp
	1.01% WT	1.06% -2bp		1.28% -8bp	1.49% -1bp			1.68% -2bp		0.92% -17bp	1.29% -5bp
	1.72% WT	1% -6bp		1.06% -12bp	1.37% +1bp			1.63% -4bp		0.26% WT	1.27% -16bp
				0.93% -2bp	1.37% +1bp			0.49% WT			0.32% WT
Total WT (%)	36.12	1.29		10.89	1.87		46.71	12.85		44.46	10.8		62.89	42.4		91.67	91.39
Total mutant (%)	63.88	98.71		89.11	98.13		53.29	87.15		55.54	89.2		37.11	57.6		8.33	8.61
