## Supplemental table S3 for "KDM6A Regulates Immune Response Genes in Multiple Myeloma"

### Sheet: ARP1_known motif
Motif Name	Consensus	P-value	Log P-value	q-value (Benjamini)	# of Target Sequences with Motif(of 13252)	% of Target Sequences with Motif	# of Background Sequences with Motif(of 35224)	% of Background Sequences with Motif
STAT5(Stat)/mCD4+-Stat5-ChIP-Seq(GSE12346)/Homer	RTTTCTNAGAAA	1e-234	-541	0	5546	0.4185	10046	0.2852
CTCF(Zf)/CD4+-CTCF-ChIP-Seq(Barski et al.)/Homer	AYAGTGCCMYCTRGTGGCCA	1e-176	-406.6	0	1340	0.1011	1509.3	0.0428
E2F1(E2F)/Hela-E2F1-ChIP-Seq(GSE22478)/Homer	CWGGCGGGAA	1e-35	-82.5	0	1381	0.1042	2606.6	0.074
Elk1(ETS)/Hela-Elk1-ChIP-Seq(GSE31477)/Homer	HACTTCCGGY	1e-13	-30.57	0	3419	0.258	8117.8	0.2305
STAT6(Stat)/Macrophage-Stat6-ChIP-Seq(GSE38377)/Homer	TTCCKNAGAA	1e-12	-29.07	0	6053	0.4568	14992.2	0.4256
IRF2(IRF)/Erythroblas-IRF2-ChIP-Seq(GSE36985)/Homer	GAAASYGAAASY	1e-11	-25.52	0	1569	0.1184	3535.6	0.1004
E2F4(E2F)/K562-E2F4-ChIP-Seq(GSE31477)/Homer	GGCGGGAAAH	0.0001	-10.87	0.0007	1832	0.1383	4445.6	0.1262
Elk4(ETS)/Hela-Elk4-ChIP-Seq(GSE31477)/Homer	NRYTTCCGGY	0.001	-8.896	0.0045	3284	0.2478	8254.7	0.2343
Bach1(bZIP)/K562-Bach1-ChIP-Seq(GSE31477)/Homer	AWWNTGCTGAGTCAT	0.1	-4.086	0.4932	498	0.0376	1203.7	0.0342
ETS:E-box(ETS,bHLH)/HPC7-Scl-ChIP-Seq(GSE22178)/Homer	AGGAARCAGCTG	1	-1.264	1	781	0.0589	2034.6	0.0578
ISRE(IRF)/ThioMac-LPS-Expression(GSE23622)/Homer	AGTTTCASTTTC	1	-1.211	1	886	0.0669	2314.7	0.0657
RFX(HTH)/K562-RFX3-ChIP-Seq(SRA012198)/Homer	CGGTTGCCATGGCAAC	1	-0.07369	1	384	0.029	1097.3	0.0312
Rfx2(HTH)/LoVo-RFX2-ChIP-Seq(GSE49402)/Homer	GTTGCCATGGCAACM	1	-0.01006	1	463	0.0349	1366	0.0388
ELF5(ETS)/T47D-ELF5-ChIP-Seq(GSE30407)/Homer	ACVAGGAAGT	1	-0.00038	1	6146	0.4638	16851.4	0.4784
X-box(HTH)/NPC-H3K4me1-ChIP-Seq(GSE16256)/Homer	GGTTGCCATGGCAA	1	-0.000242	1	792	0.0598	2367.4	0.0672
Nur77(NR)/K562-NR4A1-ChIP-Seq(GSE31363)/Homer	TGACCTTTNCNT	1	-8.7e-05	1	1794	0.1354	5170.2	0.1468
T1ISRE(IRF)/ThioMac-Ifnb-Expression/Homer	ACTTTCGTTTCT	1	-2.1e-05	1	116	0.0088	439.2	0.0125

### Sheet: Karpas_known motif
Motif Name	Consensus	P-value	Log P-value	q-value (Benjamini)	# of Target Sequences with Motif(of 6164)	% of Target Sequences with Motif	# of Background Sequences with Motif(of 41896)	% of Background Sequences with Motif
CTCF(Zf)/CD4+-CTCF-ChIP-Seq(Barski et al.)/Homer	AYAGTGCCMYCTRGTGGCCA	1e-117	-270.1	0	882	0.1431	2568.2	0.0613
STAT5(Stat)/mCD4+-Stat5-ChIP-Seq(GSE12346)/Homer	RTTTCTNAGAAA	1e-17	-39.86	0	2458	0.3988	14507.5	0.3462
E2F1(E2F)/Hela-E2F1-ChIP-Seq(GSE22478)/Homer	CWGGCGGGAA	1e-06	-14.4	0	757	0.1228	4332.6	0.1034
IRF2(IRF)/Erythroblas-IRF2-ChIP-Seq(GSE36985)/Homer	GAAASYGAAASY	0.01	-5.401	0.2978	837	0.1358	5222.5	0.1246
ISRE(IRF)/ThioMac-LPS-Expression(GSE23622)/Homer	AGTTTCASTTTC	1	-1.197	1	522	0.0847	3470.1	0.0828
Elk1(ETS)/Hela-Elk1-ChIP-Seq(GSE31477)/Homer	HACTTCCGGY	1	-0.7766	1	1861	0.302	12625.9	0.3013
Bach1(bZIP)/K562-Bach1-ChIP-Seq(GSE31477)/Homer	AWWNTGCTGAGTCAT	1	-0.7536	1	276	0.0448	1866.6	0.0445
TCFL2(HMG)/K562-TCF7L2-ChIP-Seq(GSE29196)/Homer	ACWTCAAAGG	1	-0.5204	1	493	0.08	3384.2	0.0808
ETS:E-box(ETS,bHLH)/HPC7-Scl-ChIP-Seq(GSE22178)/Homer	AGGAARCAGCTG	1	-0.1261	1	447	0.0725	3203.8	0.0765
Elk4(ETS)/Hela-Elk4-ChIP-Seq(GSE31477)/Homer	NRYTTCCGGY	1	-0.03458	1	1784	0.2895	12571.8	0.3
E2F4(E2F)/K562-E2F4-ChIP-Seq(GSE31477)/Homer	GGCGGGAAAH	1	-0.007722	1	986	0.16	7184	0.1715
T1ISRE(IRF)/ThioMac-Ifnb-Expression/Homer	ACTTTCGTTTCT	1	-0.004819	1	69	0.0112	627.8	0.015
X-box(HTH)/NPC-H3K4me1-ChIP-Seq(GSE16256)/Homer	GGTTGCCATGGCAA	1	-0.000571	1	462	0.075	3616.1	0.0863
E2F7(E2F)/Hela-E2F7-ChIP-Seq(GSE32673)/Homer	VDTTTCCCGCCA	1	-0.000186	1	259	0.042	2166.3	0.0517
GFX(?)/Promoter/Homer	ATTCTCGCGAGA	1	-9.3e-05	1	18	0.0029	260.8	0.0062
